# Naïve Bayes taxonomic classification cost in QIIME 2 is set by the invocation rather than by sequencing depth or community richness at single-sample scale: a measured resource protocol for 16S rRNA pipelines

**DOI:** 10.64898/2026.09.01.748377

**Authors:** Sam Victor, Siddharth Sadasivam, Gugan Satheesh, Shravan Aarya Prabhakaran, S Yuvaraj, R Subha

**Affiliations:** Sri SriEshwar College of Engineering, Coimbatore, Tamil Nadu, India

**Author notes:** Correspondence: Sam Victor.

**Keywords:** 16S rRNA, amplicon sequencing, QIIME 2, DADA2, taxonomic classification, parallel scaling

## Abstract

Marker-gene amplicon workflows run on shared computing infrastructure, where cores, memory and wall time must be requested before a job starts. Those requests are set by convention, and the convention assumes a pipeline scales with the size of its data. For one of the two dominant stages, it does not.

We measured a QIIME 2 16S rRNA workflow across nine upper-respiratory samples from a paediatric otitis media cohort. Over a 27-fold range of sequencing depth, DADA2 denoising rose 12.8-fold in wall time while Naïve Bayes classification changed by one per cent across samples of low to moderate richness, 5 to 70 ASVs each and 218 across the pooled cohort. Richness did not saturate, so the invariance is not saturation: classification is dominated by a fixed cost paid before any sequence is examined. Profiling that cost shows it is compute-bound rather than storage-bound, and nearly half of it is the framework importing plugins the job never calls: classifying in an environment holding only the plugins the step needs is 43.6% faster, uses 28% less memory and returns a byte-identical result. Parallelism returns little for denoising and makes classification slower, though running samples concurrently raises throughput 21-fold against one job running alone.

Sequences and taxonomy are unchanged across thread counts, so the implied savings cost nothing scientifically. The magnitude of the fixed cost is a property of the installation and the reference artifact rather than a constant of the method, so the protocol, measurements and code are released for the constants to be remeasured where they are to be relied on.
