## Supplementary material for "Naïve Bayes taxonomic classification cost in QIIME 2 is set by the invocation rather than by sequencing depth or community richness at single-sample scale: a measured resource protocol for 16S rRNA pipelines": Data Sheet 1

accession	label	body_site	reads	observed_asvs	shannon	simpson_evenness	dominant_taxon	dominant_frac
ERR3444606	ear-D003-ELS	middle-ear	34115	38	1.1103	0.0519	g__Alloiococcus	0.6793
ERR3444623	ear-D005-MLA	middle-ear	46381	5	0.0053	0.2002	g__Haemophilus	0.9995
ERR3444633	ear-D006-MRA	middle-ear	40251	11	1.1327	0.2067	g__Alloiococcus	0.6160
ERR3444605	naso-D003-ANS	nasopharynx	54959	54	1.4944	0.0494	g__Moraxella	0.5869
ERR3444642	naso-D008-ANS	nasopharynx	57836	55	1.0120	0.0364	g__Moraxella	0.6688
ERR3444597	naso-D002-ANS	nasopharynx	56463	16	1.1752	0.1687	g__Moraxella	0.8260
ERR3444641	aden-D008-AdS	adenoid	56021	70	2.5781	0.1029	g__Haemophilus	0.3231
ERR3444680	aden-D014-AdS	adenoid	37649	67	2.6242	0.0883	g__Haemophilus	0.3802
ERR3444628	naso-D006-deep	nasopharynx-deep	1070469	58	1.3113	0.0522	g__Moraxella	0.4662
