## Supplementary material for "Naïve Bayes taxonomic classification cost in QIIME 2 is set by the invocation rather than by sequencing depth or community richness at single-sample scale: a measured resource protocol for 16S rRNA pipelines": Data Sheet 2

stage	threads	reads	wall_sec	user_sec	sys_sec	peak_rss_kb	ctx_voluntary	ctx_involuntary	fs_inputs	fs_outputs	timestamp	exit_code
classify_asvsweep	1	1	36.13	31.39	4.66	3259772	662	166	0	5556504	2026-08-25T15:44:28Z	0
classify_asvsweep	1	10	36.16	31.37	4.68	3265880	630	209	0	5556512	2026-08-25T15:45:04Z	0
classify_asvsweep	1	25	36.46	31.86	4.51	3264260	627	168	0	5556520	2026-08-25T15:45:41Z	0
classify_asvsweep	1	50	36.59	31.72	4.75	3266156	668	182	0	5556544	2026-08-25T15:46:18Z	0
classify_asvsweep	1	100	36.90	32.14	4.64	3270132	660	176	0	5556592	2026-08-25T15:46:55Z	0
classify_asvsweep	1	218	37.29	32.46	4.71	3278412	633	184	0	5556704	2026-08-25T15:47:49Z	0
classify_asvsweep	8	1	38.80	34.62	5.81	3259152	1435	217	0	5556512	2026-08-25T15:48:28Z	0
classify_asvsweep	8	10	41.08	65.74	7.47	3263860	1805	272	0	5556552	2026-08-25T15:49:09Z	0
classify_asvsweep	8	25	41.51	83.58	8.80	3263040	1906	332	0	5556576	2026-08-25T15:49:51Z	0
classify_asvsweep	8	50	41.96	96.70	9.08	3262944	2005	339	0	5556608	2026-08-25T15:50:33Z	0
classify_asvsweep	8	100	41.81	90.81	9.09	3267632	1925	373	0	5556656	2026-08-25T15:51:15Z	0
classify_asvsweep	8	218	42.23	95.94	9.16	3267748	2014	351	0	5556768	2026-08-25T15:51:57Z	0
classify_asvsweep	1	1	36.15	31.58	4.46	3260420	639	187	0	5556504	2026-08-25T15:52:33Z	0
classify_asvsweep	1	10	35.99	31.26	4.64	3263844	648	196	0	5556512	2026-08-25T15:53:09Z	0
classify_asvsweep	1	25	36.33	31.64	4.59	3263360	637	189	0	5556520	2026-08-25T15:53:46Z	0
classify_asvsweep	1	50	36.78	31.89	4.80	3265304	638	183	0	5556544	2026-08-25T15:54:23Z	0
classify_asvsweep	1	100	37.02	32.16	4.77	3270236	639	175	0	5556592	2026-08-25T15:55:00Z	0
classify_asvsweep	1	218	37.18	32.62	4.45	3278708	659	235	0	5556704	2026-08-25T15:55:37Z	0
classify_asvsweep	8	1	39.04	34.93	5.82	3260004	1440	232	0	5556512	2026-08-25T15:56:16Z	0
classify_asvsweep	8	10	40.64	65.69	7.65	3264804	1767	309	0	5556552	2026-08-25T15:56:57Z	0
classify_asvsweep	8	25	40.92	81.72	8.33	3264072	1839	323	0	5556576	2026-08-25T15:57:38Z	0
classify_asvsweep	8	50	41.60	89.63	9.05	3263120	1945	329	0	5556608	2026-08-25T15:58:19Z	0
classify_asvsweep	8	100	42.09	91.91	9.00	3268764	2011	349	0	5556656	2026-08-25T15:59:02Z	0
classify_asvsweep	8	218	42.07	95.29	8.98	3269584	2005	310	0	5556768	2026-08-25T15:59:44Z	0
classify_asvsweep	1	1	36.32	31.53	4.68	3259228	654	188	0	5556504	2026-08-25T16:00:20Z	0
classify_asvsweep	1	10	36.05	31.25	4.70	3264920	656	187	0	5556512	2026-08-25T16:00:56Z	0
classify_asvsweep	1	25	36.51	31.65	4.77	3264208	664	183	0	5556520	2026-08-25T16:01:33Z	0
classify_asvsweep	1	50	36.74	31.98	4.52	3265136	653	202	0	5556544	2026-08-25T16:02:10Z	0
classify_asvsweep	1	100	36.94	32.06	4.80	3271544	631	223	0	5556592	2026-08-25T16:02:47Z	0
classify_asvsweep	1	218	37.34	32.48	4.78	3280432	652	183	0	5556704	2026-08-25T16:03:24Z	0
classify_asvsweep	8	1	38.86	34.80	5.80	3258432	1427	263	0	5556512	2026-08-25T16:04:03Z	0
classify_asvsweep	8	10	40.45	63.87	7.24	3263296	1721	330	0	5556552	2026-08-25T16:04:44Z	0
classify_asvsweep	8	25	41.34	81.04	8.68	3263020	1920	328	0	5556576	2026-08-25T16:05:25Z	0
classify_asvsweep	8	50	43.53	98.57	9.10	3263076	2138	361	0	5556608	2026-08-25T16:06:08Z	0
classify_asvsweep	8	100	41.72	91.25	9.13	3268400	1939	340	0	5556656	2026-08-25T16:06:50Z	0
classify_asvsweep	8	218	41.86	91.85	9.37	3268656	1956	353	0	5556768	2026-08-25T16:07:32Z	0
