## Supplementary material for "Naïve Bayes taxonomic classification cost in QIIME 2 is set by the invocation rather than by sequencing depth or community richness at single-sample scale: a measured resource protocol for 16S rRNA pipelines": Data Sheet 3

accession	label	body_site	level	taxon	reads	rel_abundance
ERR3444606	ear-D003-ELS	middle-ear	phylum	p__Bacillota	23377	0.685241
ERR3444606	ear-D003-ELS	middle-ear	phylum	p__Actinomycetota	7394	0.216738
ERR3444606	ear-D003-ELS	middle-ear	phylum	p__Pseudomonadota	3150	0.092335
ERR3444606	ear-D003-ELS	middle-ear	phylum	p__Bacteroidota	172	0.005042
ERR3444606	ear-D003-ELS	middle-ear	phylum	p__Fusobacteriota	22	0.000645
ERR3444606	ear-D003-ELS	middle-ear	genus	g__Alloiococcus	23176	0.679349
ERR3444606	ear-D003-ELS	middle-ear	genus	g__Corynebacterium	7381	0.216356
ERR3444606	ear-D003-ELS	middle-ear	genus	g__Acinetobacter	1257	0.036846
ERR3444606	ear-D003-ELS	middle-ear	genus	g__Haemophilus	1224	0.035879
ERR3444606	ear-D003-ELS	middle-ear	genus	g__Aeromonas	170	0.004983
ERR3444606	ear-D003-ELS	middle-ear	genus	g__Methylobacterium	127	0.003723
ERR3444606	ear-D003-ELS	middle-ear	genus	g__Aquirhabdus	82	0.002404
ERR3444606	ear-D003-ELS	middle-ear	genus	g__Pseudomonas	82	0.002404
ERR3444606	ear-D003-ELS	middle-ear	genus	g__Flavobacterium	68	0.001993
ERR3444606	ear-D003-ELS	middle-ear	genus	g__Streptococcus	59	0.001729
ERR3444606	ear-D003-ELS	middle-ear	genus	o__Enterobacterales (unresolved)	55	0.001612
ERR3444606	ear-D003-ELS	middle-ear	genus	g__Rhizobacter	48	0.001407
ERR3444606	ear-D003-ELS	middle-ear	genus	g__Veillonella	42	0.001231
ERR3444606	ear-D003-ELS	middle-ear	genus	g__Pseudoxanthomonas	39	0.001143
ERR3444606	ear-D003-ELS	middle-ear	genus	g__Staphylococcus	37	0.001085
ERR3444606	ear-D003-ELS	middle-ear	genus	g__Mucilaginibacter	35	0.001026
ERR3444606	ear-D003-ELS	middle-ear	genus	g__Incertae_Sedis	32	0.000938
ERR3444606	ear-D003-ELS	middle-ear	genus	g__Lacticaseibacillus	31	0.000909
ERR3444606	ear-D003-ELS	middle-ear	genus	f__Weeksellaceae (unresolved)	29	0.000850
ERR3444606	ear-D003-ELS	middle-ear	genus	g__Streptobacillus	22	0.000645
ERR3444606	ear-D003-ELS	middle-ear	genus	g__Christensenellaceae_R-7_group	19	0.000557
ERR3444606	ear-D003-ELS	middle-ear	genus	g__Endobacterium	16	0.000469
ERR3444606	ear-D003-ELS	middle-ear	genus	g__Prevotella	14	0.000410
ERR3444606	ear-D003-ELS	middle-ear	genus	g__Lancefieldella	13	0.000381
ERR3444606	ear-D003-ELS	middle-ear	genus	g__Gemella	13	0.000381
ERR3444606	ear-D003-ELS	middle-ear	genus	g__Shewanella	11	0.000322
ERR3444606	ear-D003-ELS	middle-ear	genus	g__Moraxella	8	0.000235
ERR3444606	ear-D003-ELS	middle-ear	genus	g__Chryseobacterium	8	0.000235
ERR3444606	ear-D003-ELS	middle-ear	genus	g__Coralloluteibacterium	7	0.000205
ERR3444606	ear-D003-ELS	middle-ear	genus	g__Actinobacillus	7	0.000205
ERR3444606	ear-D003-ELS	middle-ear	genus	g__Porphyromonas	3	0.000088
ERR3444623	ear-D005-MLA	middle-ear	phylum	p__Pseudomonadota	46356	0.999461
ERR3444623	ear-D005-MLA	middle-ear	phylum	p__Bacillota	23	0.000496
ERR3444623	ear-D005-MLA	middle-ear	phylum	p__Actinomycetota	2	0.000043
ERR3444623	ear-D005-MLA	middle-ear	genus	g__Haemophilus	46356	0.999461
ERR3444623	ear-D005-MLA	middle-ear	genus	g__Staphylococcus	9	0.000194
ERR3444623	ear-D005-MLA	middle-ear	genus	g__Alloiococcus	8	0.000172
ERR3444623	ear-D005-MLA	middle-ear	genus	g__Lactiplantibacillus	6	0.000129
ERR3444623	ear-D005-MLA	middle-ear	genus	g__Corynebacterium	2	0.000043
ERR3444633	ear-D006-MRA	middle-ear	phylum	p__Bacillota	24817	0.616556
ERR3444633	ear-D006-MRA	middle-ear	phylum	p__Pseudomonadota	10570	0.262602
ERR3444633	ear-D006-MRA	middle-ear	phylum	p__Actinomycetota	4726	0.117413
ERR3444633	ear-D006-MRA	middle-ear	phylum	p__Bacteroidota	138	0.003428
ERR3444633	ear-D006-MRA	middle-ear	genus	g__Alloiococcus	24796	0.616034
ERR3444633	ear-D006-MRA	middle-ear	genus	g__Haemophilus	9926	0.246603
ERR3444633	ear-D006-MRA	middle-ear	genus	g__Corynebacterium	4726	0.117413
ERR3444633	ear-D006-MRA	middle-ear	genus	g__Moraxella	644	0.016000
ERR3444633	ear-D006-MRA	middle-ear	genus	g__Porphyromonas	138	0.003428
ERR3444633	ear-D006-MRA	middle-ear	genus	g__Streptococcus	21	0.000522
ERR3444605	naso-D003-ANS	nasopharynx	phylum	p__Pseudomonadota	33893	0.616696
ERR3444605	naso-D003-ANS	nasopharynx	phylum	p__Bacillota	14126	0.257028
ERR3444605	naso-D003-ANS	nasopharynx	phylum	p__Actinomycetota	6094	0.110883
ERR3444605	naso-D003-ANS	nasopharynx	phylum	p__Bacteroidota	552	0.010044
ERR3444605	naso-D003-ANS	nasopharynx	phylum	p__Fusobacteriota	273	0.004967
ERR3444605	naso-D003-ANS	nasopharynx	phylum	p__Campylobacterota	21	0.000382
ERR3444605	naso-D003-ANS	nasopharynx	genus	g__Moraxella	32253	0.586856
ERR3444605	naso-D003-ANS	nasopharynx	genus	g__Dolosigranulum	11272	0.205098
ERR3444605	naso-D003-ANS	nasopharynx	genus	g__Corynebacterium	5884	0.107062
ERR3444605	naso-D003-ANS	nasopharynx	genus	g__Streptococcus	1609	0.029276
ERR3444605	naso-D003-ANS	nasopharynx	genus	g__Haemophilus	1410	0.025655
ERR3444605	naso-D003-ANS	nasopharynx	genus	g__Veillonella	915	0.016649
ERR3444605	naso-D003-ANS	nasopharynx	genus	g__Prevotella	391	0.007114
ERR3444605	naso-D003-ANS	nasopharynx	genus	g__Gemella	218	0.003967
ERR3444605	naso-D003-ANS	nasopharynx	genus	g__Fusobacterium	172	0.003130
ERR3444605	naso-D003-ANS	nasopharynx	genus	g__Rothia	151	0.002748
ERR3444605	naso-D003-ANS	nasopharynx	genus	g__Neisseria	129	0.002347
ERR3444605	naso-D003-ANS	nasopharynx	genus	g__Incertae_Sedis	119	0.002165
ERR3444605	naso-D003-ANS	nasopharynx	genus	g__Granulicatella	69	0.001255
ERR3444605	naso-D003-ANS	nasopharynx	genus	g__Schaalia	56	0.001019
ERR3444605	naso-D003-ANS	nasopharynx	genus	f__Pasteurellaceae (unresolved)	48	0.000873
ERR3444605	naso-D003-ANS	nasopharynx	genus	g__Hoylesella	38	0.000691
ERR3444605	naso-D003-ANS	nasopharynx	genus	g__Streptobacillus	35	0.000637
ERR3444605	naso-D003-ANS	nasopharynx	genus	g__Bergeyella	27	0.000491
ERR3444605	naso-D003-ANS	nasopharynx	genus	g__Porphyromonas	24	0.000437
ERR3444605	naso-D003-ANS	nasopharynx	genus	g__Campylobacter	21	0.000382
ERR3444605	naso-D003-ANS	nasopharynx	genus	g__Staphylococcus	17	0.000309
ERR3444605	naso-D003-ANS	nasopharynx	genus	g__Eikenella	14	0.000255
ERR3444605	naso-D003-ANS	nasopharynx	genus	g__Sphingomonas	13	0.000237
ERR3444605	naso-D003-ANS	nasopharynx	genus	g__Johnsonella	11	0.000200
ERR3444605	naso-D003-ANS	nasopharynx	genus	g__Enhydrobacter	11	0.000200
ERR3444605	naso-D003-ANS	nasopharynx	genus	g__Novosphingobium	9	0.000164
ERR3444605	naso-D003-ANS	nasopharynx	genus	g__Pseudoleptotrichia	8	0.000146
ERR3444605	naso-D003-ANS	nasopharynx	genus	g__Leptotrichia	8	0.000146
ERR3444605	naso-D003-ANS	nasopharynx	genus	g__Abiotrophia	7	0.000127
ERR3444605	naso-D003-ANS	nasopharynx	genus	g__Lautropia	6	0.000109
ERR3444605	naso-D003-ANS	nasopharynx	genus	g__Capnocytophaga	6	0.000109
ERR3444605	naso-D003-ANS	nasopharynx	genus	g__Exiguobacterium	5	0.000091
ERR3444605	naso-D003-ANS	nasopharynx	genus	o__Actinomycetales (unresolved)	3	0.000055
ERR3444642	naso-D008-ANS	nasopharynx	phylum	p__Pseudomonadota	38812	0.671070
ERR3444642	naso-D008-ANS	nasopharynx	phylum	p__Bacillota	14843	0.256639
ERR3444642	naso-D008-ANS	nasopharynx	phylum	p__Actinomycetota	3978	0.068781
ERR3444642	naso-D008-ANS	nasopharynx	phylum	p__Bacteroidota	147	0.002542
ERR3444642	naso-D008-ANS	nasopharynx	phylum	p__Fusobacteriota	23	0.000398
ERR3444642	naso-D008-ANS	nasopharynx	phylum	p__Cyanobacteriota	21	0.000363
ERR3444642	naso-D008-ANS	nasopharynx	phylum	p__Deinococcota	12	0.000207
ERR3444642	naso-D008-ANS	nasopharynx	genus	g__Moraxella	38682	0.668822
ERR3444642	naso-D008-ANS	nasopharynx	genus	g__Dolosigranulum	14323	0.247649
ERR3444642	naso-D008-ANS	nasopharynx	genus	g__Corynebacterium	3904	0.067501
ERR3444642	naso-D008-ANS	nasopharynx	genus	g__Streptococcus	285	0.004928
ERR3444642	naso-D008-ANS	nasopharynx	genus	g__Staphylococcus	89	0.001539
ERR3444642	naso-D008-ANS	nasopharynx	genus	g__Gemella	74	0.001279
ERR3444642	naso-D008-ANS	nasopharynx	genus	g__Bergeyella	53	0.000916
ERR3444642	naso-D008-ANS	nasopharynx	genus	g__Flavobacterium	52	0.000899
ERR3444642	naso-D008-ANS	nasopharynx	genus	g__Haemophilus	38	0.000657
ERR3444642	naso-D008-ANS	nasopharynx	genus	g__Neisseria	30	0.000519
ERR3444642	naso-D008-ANS	nasopharynx	genus	g__Incertae_Sedis	29	0.000501
ERR3444642	naso-D008-ANS	nasopharynx	genus	g__Acinetobacter	22	0.000380
ERR3444642	naso-D008-ANS	nasopharynx	genus	g__Alloiococcus	21	0.000363
ERR3444642	naso-D008-ANS	nasopharynx	genus	g__Micrococcus	21	0.000363
ERR3444642	naso-D008-ANS	nasopharynx	genus	g__Kocuria	15	0.000259
ERR3444642	naso-D008-ANS	nasopharynx	genus	f__Microbacteriaceae (unresolved)	15	0.000259
ERR3444642	naso-D008-ANS	nasopharynx	genus	g__Fusobacterium	14	0.000242
ERR3444642	naso-D008-ANS	nasopharynx	genus	g__Lautropia	13	0.000225
ERR3444642	naso-D008-ANS	nasopharynx	genus	g__Deinococcus	12	0.000207
ERR3444642	naso-D008-ANS	nasopharynx	genus	f__Bacillaceae (unresolved)	11	0.000190
ERR3444642	naso-D008-ANS	nasopharynx	genus	g__Granulicatella	11	0.000190
ERR3444642	naso-D008-ANS	nasopharynx	genus	f__Chitinophagaceae (unresolved)	11	0.000190
ERR3444642	naso-D008-ANS	nasopharynx	genus	g__Actinomyces	9	0.000156
ERR3444642	naso-D008-ANS	nasopharynx	genus	g__Flexibacter	9	0.000156
ERR3444642	naso-D008-ANS	nasopharynx	genus	g__Enhydrobacter	8	0.000138
ERR3444642	naso-D008-ANS	nasopharynx	genus	f__Pasteurellaceae (unresolved)	8	0.000138
ERR3444642	naso-D008-ANS	nasopharynx	genus	g__Veillonella	8	0.000138
ERR3444642	naso-D008-ANS	nasopharynx	genus	f__Sphingomonadaceae (unresolved)	7	0.000121
ERR3444642	naso-D008-ANS	nasopharynx	genus	g__Dermabacter	7	0.000121
ERR3444642	naso-D008-ANS	nasopharynx	genus	g__Empedobacter	7	0.000121
ERR3444642	naso-D008-ANS	nasopharynx	genus	g__Leptotrichia	6	0.000104
ERR3444642	naso-D008-ANS	nasopharynx	genus	g__Abiotrophia	6	0.000104
ERR3444642	naso-D008-ANS	nasopharynx	genus	g__Ureibacillus	6	0.000104
ERR3444642	naso-D008-ANS	nasopharynx	genus	g__Pseudomonas	4	0.000069
ERR3444642	naso-D008-ANS	nasopharynx	genus	g__Lactococcus	4	0.000069
ERR3444642	naso-D008-ANS	nasopharynx	genus	g__Schaalia	4	0.000069
ERR3444642	naso-D008-ANS	nasopharynx	genus	g__Jeotgalicoccus	3	0.000052
ERR3444642	naso-D008-ANS	nasopharynx	genus	c__Cyanobacteriia (unresolved)	3	0.000052
ERR3444642	naso-D008-ANS	nasopharynx	genus	g__Pseudoleptotrichia	3	0.000052
ERR3444642	naso-D008-ANS	nasopharynx	genus	g__Streptomyces	3	0.000052
ERR3444642	naso-D008-ANS	nasopharynx	genus	g__Porphyromonas	2	0.000035
ERR3444642	naso-D008-ANS	nasopharynx	genus	g__Persicitalea	2	0.000035
ERR3444642	naso-D008-ANS	nasopharynx	genus	g__Peptoniphilus	2	0.000035
ERR3444597	naso-D002-ANS	nasopharynx	phylum	p__Pseudomonadota	47466	0.840657
ERR3444597	naso-D002-ANS	nasopharynx	phylum	p__Bacillota	7110	0.125923
ERR3444597	naso-D002-ANS	nasopharynx	phylum	p__Actinomycetota	1862	0.032977
ERR3444597	naso-D002-ANS	nasopharynx	phylum	p__Bacteroidota	23	0.000407
ERR3444597	naso-D002-ANS	nasopharynx	phylum	p__Fusobacteriota	2	0.000035
ERR3444597	naso-D002-ANS	nasopharynx	genus	g__Moraxella	46636	0.825957
ERR3444597	naso-D002-ANS	nasopharynx	genus	g__Dolosigranulum	7032	0.124542
ERR3444597	naso-D002-ANS	nasopharynx	genus	g__Corynebacterium	1862	0.032977
ERR3444597	naso-D002-ANS	nasopharynx	genus	g__Haemophilus	720	0.012752
ERR3444597	naso-D002-ANS	nasopharynx	genus	g__Incertae_Sedis	107	0.001895
ERR3444597	naso-D002-ANS	nasopharynx	genus	g__Streptococcus	62	0.001098
ERR3444597	naso-D002-ANS	nasopharynx	genus	g__Prevotella	21	0.000372
ERR3444597	naso-D002-ANS	nasopharynx	genus	g__Veillonella	8	0.000142
ERR3444597	naso-D002-ANS	nasopharynx	genus	g__Neisseria	6	0.000106
ERR3444597	naso-D002-ANS	nasopharynx	genus	g__Staphylococcus	5	0.000089
ERR3444597	naso-D002-ANS	nasopharynx	genus	f__Prevotellaceae (unresolved)	2	0.000035
ERR3444597	naso-D002-ANS	nasopharynx	genus	g__Leptotrichia	2	0.000035
ERR3444641	aden-D008-AdS	adenoid	phylum	p__Pseudomonadota	38244	0.682673
ERR3444641	aden-D008-AdS	adenoid	phylum	p__Bacillota	9937	0.177380
ERR3444641	aden-D008-AdS	adenoid	phylum	p__Bacteroidota	5381	0.096053
ERR3444641	aden-D008-AdS	adenoid	phylum	p__Fusobacteriota	1870	0.033380
ERR3444641	aden-D008-AdS	adenoid	phylum	p__Patescibacteria	323	0.005766
ERR3444641	aden-D008-AdS	adenoid	phylum	p__Actinomycetota	241	0.004302
ERR3444641	aden-D008-AdS	adenoid	phylum	p__Campylobacterota	25	0.000446
ERR3444641	aden-D008-AdS	adenoid	genus	g__Haemophilus	18102	0.323129
ERR3444641	aden-D008-AdS	adenoid	genus	g__Neisseria	16111	0.287589
ERR3444641	aden-D008-AdS	adenoid	genus	g__Streptococcus	6154	0.109852
ERR3444641	aden-D008-AdS	adenoid	genus	g__Incertae_Sedis	3862	0.068938
ERR3444641	aden-D008-AdS	adenoid	genus	g__Moraxella	2522	0.045019
ERR3444641	aden-D008-AdS	adenoid	genus	g__Gemella	2105	0.037575
ERR3444641	aden-D008-AdS	adenoid	genus	g__Actinobacillus	1450	0.025883
ERR3444641	aden-D008-AdS	adenoid	genus	g__Streptobacillus	1261	0.022509
ERR3444641	aden-D008-AdS	adenoid	genus	g__Veillonella	1099	0.019618
ERR3444641	aden-D008-AdS	adenoid	genus	g__Porphyromonas	787	0.014048
ERR3444641	aden-D008-AdS	adenoid	genus	g__Fusobacterium	508	0.009068
ERR3444641	aden-D008-AdS	adenoid	genus	g__Granulicatella	414	0.007390
ERR3444641	aden-D008-AdS	adenoid	genus	g__Bergeyella	408	0.007283
ERR3444641	aden-D008-AdS	adenoid	genus	g__Hoylesella	365	0.006515
ERR3444641	aden-D008-AdS	adenoid	genus	g__Prevotella	269	0.004802
ERR3444641	aden-D008-AdS	adenoid	genus	g__Rothia	180	0.003213
ERR3444641	aden-D008-AdS	adenoid	genus	g__Johnsonella	89	0.001589
ERR3444641	aden-D008-AdS	adenoid	genus	g__Pseudoleptotrichia	55	0.000982
ERR3444641	aden-D008-AdS	adenoid	genus	g__Schaalia	40	0.000714
ERR3444641	aden-D008-AdS	adenoid	genus	g__Aggregatibacter	34	0.000607
ERR3444641	aden-D008-AdS	adenoid	genus	g__Capnocytophaga	30	0.000536
ERR3444641	aden-D008-AdS	adenoid	genus	g__Abiotrophia	28	0.000500
ERR3444641	aden-D008-AdS	adenoid	genus	g__Alloiococcus	27	0.000482
ERR3444641	aden-D008-AdS	adenoid	genus	g__Campylobacter	25	0.000446
ERR3444641	aden-D008-AdS	adenoid	genus	g__Corynebacterium	21	0.000375
ERR3444641	aden-D008-AdS	adenoid	genus	g__Segatella	15	0.000268
ERR3444641	aden-D008-AdS	adenoid	genus	f__Pasteurellaceae (unresolved)	13	0.000232
ERR3444641	aden-D008-AdS	adenoid	genus	g__Lautropia	12	0.000214
ERR3444641	aden-D008-AdS	adenoid	genus	g__Alloprevotella	8	0.000143
ERR3444641	aden-D008-AdS	adenoid	genus	g__Lachnoanaerobaculum	7	0.000125
ERR3444641	aden-D008-AdS	adenoid	genus	g__Peptostreptococcus	7	0.000125
ERR3444641	aden-D008-AdS	adenoid	genus	g__Staphylococcus	7	0.000125
ERR3444641	aden-D008-AdS	adenoid	genus	g__Leptotrichia	6	0.000107
ERR3444680	aden-D014-AdS	adenoid	phylum	p__Pseudomonadota	17154	0.455630
ERR3444680	aden-D014-AdS	adenoid	phylum	p__Bacillota	11710	0.311031
ERR3444680	aden-D014-AdS	adenoid	phylum	p__Bacteroidota	6404	0.170097
ERR3444680	aden-D014-AdS	adenoid	phylum	p__Fusobacteriota	1738	0.046163
ERR3444680	aden-D014-AdS	adenoid	phylum	p__Patescibacteria	226	0.006003
ERR3444680	aden-D014-AdS	adenoid	phylum	p__Actinomycetota	224	0.005950
ERR3444680	aden-D014-AdS	adenoid	phylum	p__Campylobacterota	193	0.005126
ERR3444680	aden-D014-AdS	adenoid	genus	g__Haemophilus	14314	0.380196
ERR3444680	aden-D014-AdS	adenoid	genus	g__Streptococcus	6476	0.172010
ERR3444680	aden-D014-AdS	adenoid	genus	g__Prevotella	4146	0.110122
ERR3444680	aden-D014-AdS	adenoid	genus	g__Veillonella	3993	0.106059
ERR3444680	aden-D014-AdS	adenoid	genus	g__Neisseria	2840	0.075434
ERR3444680	aden-D014-AdS	adenoid	genus	g__Fusobacterium	1194	0.031714
ERR3444680	aden-D014-AdS	adenoid	genus	g__Incertae_Sedis	880	0.023374
ERR3444680	aden-D014-AdS	adenoid	genus	g__Porphyromonas	859	0.022816
ERR3444680	aden-D014-AdS	adenoid	genus	g__Hoylesella	667	0.017716
ERR3444680	aden-D014-AdS	adenoid	genus	g__Gemella	454	0.012059
ERR3444680	aden-D014-AdS	adenoid	genus	g__Pseudoleptotrichia	256	0.006800
ERR3444680	aden-D014-AdS	adenoid	genus	g__Granulicatella	223	0.005923
ERR3444680	aden-D014-AdS	adenoid	genus	g__Campylobacter	193	0.005126
ERR3444680	aden-D014-AdS	adenoid	genus	g__Oribacterium	172	0.004569
ERR3444680	aden-D014-AdS	adenoid	genus	g__Pseudostreptobacillus	165	0.004383
ERR3444680	aden-D014-AdS	adenoid	genus	g__Rothia	125	0.003320
ERR3444680	aden-D014-AdS	adenoid	genus	g__Megasphaera	97	0.002576
ERR3444680	aden-D014-AdS	adenoid	genus	g__Lachnoanaerobaculum	96	0.002550
ERR3444680	aden-D014-AdS	adenoid	genus	g__Leptotrichia	84	0.002231
ERR3444680	aden-D014-AdS	adenoid	genus	g__Schaalia	77	0.002045
ERR3444680	aden-D014-AdS	adenoid	genus	g__Selenomonas	53	0.001408
ERR3444680	aden-D014-AdS	adenoid	genus	g__Stomatobaculum	53	0.001408
ERR3444680	aden-D014-AdS	adenoid	genus	g__Alloprevotella	40	0.001062
ERR3444680	aden-D014-AdS	adenoid	genus	g__Streptobacillus	39	0.001036
ERR3444680	aden-D014-AdS	adenoid	genus	g__[Eubacterium]_sulci_group	25	0.000664
ERR3444680	aden-D014-AdS	adenoid	genus	g__Capnocytophaga	21	0.000558
ERR3444680	aden-D014-AdS	adenoid	genus	g__Bergeyella	19	0.000505
ERR3444680	aden-D014-AdS	adenoid	genus	g__Lancefieldella	17	0.000452
ERR3444680	aden-D014-AdS	adenoid	genus	g__Johnsonella	16	0.000425
ERR3444680	aden-D014-AdS	adenoid	genus	g__Segatella	15	0.000398
ERR3444680	aden-D014-AdS	adenoid	genus	f__Lachnospiraceae (unresolved)	14	0.000372
ERR3444680	aden-D014-AdS	adenoid	genus	g__Peptostreptococcus	12	0.000319
ERR3444680	aden-D014-AdS	adenoid	genus	g__Butyrivibrio	6	0.000159
ERR3444680	aden-D014-AdS	adenoid	genus	g__Actinomyces	5	0.000133
ERR3444680	aden-D014-AdS	adenoid	genus	g__Solobacterium	3	0.000080
ERR3444628	naso-D006-deep	nasopharynx-deep	phylum	p__Pseudomonadota	605601	0.565734
ERR3444628	naso-D006-deep	nasopharynx-deep	phylum	p__Bacillota	459697	0.429435
ERR3444628	naso-D006-deep	nasopharynx-deep	phylum	p__Actinomycetota	2564	0.002395
ERR3444628	naso-D006-deep	nasopharynx-deep	phylum	p__Bacteroidota	2167	0.002024
ERR3444628	naso-D006-deep	nasopharynx-deep	phylum	p__Cyanobacteriota	433	0.000404
ERR3444628	naso-D006-deep	nasopharynx-deep	phylum	p__Fusobacteriota	7	0.000007
ERR3444628	naso-D006-deep	nasopharynx-deep	genus	g__Moraxella	499001	0.466152
ERR3444628	naso-D006-deep	nasopharynx-deep	genus	g__Streptococcus	455032	0.425077
ERR3444628	naso-D006-deep	nasopharynx-deep	genus	g__Haemophilus	106011	0.099032
ERR3444628	naso-D006-deep	nasopharynx-deep	genus	g__Dolosigranulum	3416	0.003191
ERR3444628	naso-D006-deep	nasopharynx-deep	genus	g__Corynebacterium	2480	0.002317
ERR3444628	naso-D006-deep	nasopharynx-deep	genus	g__Porphyromonas	1793	0.001675
ERR3444628	naso-D006-deep	nasopharynx-deep	genus	g__Incertae_Sedis	734	0.000686
ERR3444628	naso-D006-deep	nasopharynx-deep	genus	g__Staphylococcus	708	0.000661
ERR3444628	naso-D006-deep	nasopharynx-deep	genus	g__Gemella	279	0.000261
ERR3444628	naso-D006-deep	nasopharynx-deep	genus	g__Neisseria	271	0.000253
ERR3444628	naso-D006-deep	nasopharynx-deep	genus	g__Actinobacillus	127	0.000119
ERR3444628	naso-D006-deep	nasopharynx-deep	genus	g__Veillonella	105	0.000098
ERR3444628	naso-D006-deep	nasopharynx-deep	genus	g__Granulicatella	60	0.000056
ERR3444628	naso-D006-deep	nasopharynx-deep	genus	g__Bergeyella	54	0.000050
ERR3444628	naso-D006-deep	nasopharynx-deep	genus	g__Acinetobacter	50	0.000047
ERR3444628	naso-D006-deep	nasopharynx-deep	genus	g__Lautropia	47	0.000044
ERR3444628	naso-D006-deep	nasopharynx-deep	genus	g__Lactococcus	38	0.000035
ERR3444628	naso-D006-deep	nasopharynx-deep	genus	g__Lactiplantibacillus	36	0.000034
ERR3444628	naso-D006-deep	nasopharynx-deep	genus	g__Micrococcus	34	0.000032
ERR3444628	naso-D006-deep	nasopharynx-deep	genus	g__Rothia	30	0.000028
ERR3444628	naso-D006-deep	nasopharynx-deep	genus	g__Spirosoma	25	0.000023
ERR3444628	naso-D006-deep	nasopharynx-deep	genus	g__Segatella	23	0.000021
ERR3444628	naso-D006-deep	nasopharynx-deep	genus	g__Massilia	19	0.000018
ERR3444628	naso-D006-deep	nasopharynx-deep	genus	g__Methylobacterium	16	0.000015
ERR3444628	naso-D006-deep	nasopharynx-deep	genus	g__Johnsonella	11	0.000010
ERR3444628	naso-D006-deep	nasopharynx-deep	genus	g__Rhodococcus	10	0.000009
ERR3444628	naso-D006-deep	nasopharynx-deep	genus	g__Capnocytophaga	10	0.000009
ERR3444628	naso-D006-deep	nasopharynx-deep	genus	o__Enterobacterales (unresolved)	10	0.000009
ERR3444628	naso-D006-deep	nasopharynx-deep	genus	g__Enhydrobacter	8	0.000007
ERR3444628	naso-D006-deep	nasopharynx-deep	genus	g__Pseudomonas	8	0.000007
ERR3444628	naso-D006-deep	nasopharynx-deep	genus	g__Alloiococcus	7	0.000007
ERR3444628	naso-D006-deep	nasopharynx-deep	genus	g__Pseudostreptobacillus	7	0.000007
ERR3444628	naso-D006-deep	nasopharynx-deep	genus	g__Vagococcus	5	0.000005
ERR3444628	naso-D006-deep	nasopharynx-deep	genus	g__Rhizobium	4	0.000004
