## Supplementary material for "Naïve Bayes taxonomic classification cost in QIIME 2 is set by the invocation rather than by sequencing depth or community richness at single-sample scale: a measured resource protocol for 16S rRNA pipelines": Data Sheet 4

stage	threads	reads	wall_sec	user_sec	sys_sec	peak_rss_kb	ctx_voluntary	ctx_involuntary	fs_inputs	fs_outputs	timestamp	exit_code
denoise_depth_ERR3444605	4	66993	48.80	54.41	3.91	1400936	1121	269	0	67024	2026-08-25T13:57:31Z	0
classify_depth_ERR3444605	4	54	40.48	56.61	6.98	3263604	1682	234	0	5556880	2026-08-25T13:58:11Z	0
denoise_depth_ERR3444605	4	66993	48.84	54.36	3.97	1400808	1128	228	0	67016	2026-08-25T13:59:00Z	0
classify_depth_ERR3444605	4	54	41.01	58.34	6.87	3263388	1713	223	0	5556880	2026-08-25T13:59:41Z	0
denoise_depth_ERR3444605	4	66993	48.88	54.50	3.86	1400752	1133	239	0	67024	2026-08-25T14:00:30Z	0
classify_depth_ERR3444605	4	54	41.57	57.70	6.94	3263156	1781	236	0	5556880	2026-08-25T14:01:12Z	0
denoise_depth_ERR3444628	4	1804054	626.49	1200.22	27.83	5290968	11336	3230	0	1642264	2026-08-25T14:11:39Z	0
classify_depth_ERR3444628	4	58	40.80	56.24	7.05	3264056	1682	243	0	5556888	2026-08-25T14:12:19Z	0
denoise_depth_ERR3444628	4	1804054	628.63	1200.95	29.29	5239568	11383	2967	0	1642272	2026-08-25T14:22:48Z	0
classify_depth_ERR3444628	4	58	40.55	55.43	7.05	3264224	1680	233	0	5556888	2026-08-25T14:23:29Z	0
denoise_depth_ERR3444628	4	1804054	623.31	1204.99	27.56	5242884	11366	2811	0	1642272	2026-08-25T14:33:52Z	0
classify_depth_ERR3444628	4	58	40.56	56.37	7.05	3264168	1658	233	0	5556888	2026-08-25T14:34:33Z	0
