## Supplementary material for "Naïve Bayes taxonomic classification cost in QIIME 2 is set by the invocation rather than by sequencing depth or community richness at single-sample scale: a measured resource protocol for 16S rRNA pipelines": Data Sheet 5

stage	threads	reads	wall_sec	user_sec	sys_sec	peak_rss_kb	ctx_voluntary	ctx_involuntary	fs_inputs	fs_outputs	timestamp	exit_code
denoise_series	4	66816	43.58	45.49	2.85	1194448	849	176	0	62352	2026-08-26T03:20:03Z	0
classify_series_66816reads	4	21	40.59	56.44	7.08	3263144	1709	256	0	5556840	2026-08-26T03:20:44Z	0
denoise_series	4	128861	59.60	68.38	4.17	1506040	1120	256	0	118960	2026-08-26T03:22:11Z	0
classify_series_128861reads	4	26	42.73	61.02	7.31	3263280	1853	221	0	5556848	2026-08-26T03:22:54Z	0
denoise_series	4	257722	111.14	154.68	7.52	1543736	3450	607	1168	237216	2026-08-26T03:25:22Z	0
classify_series_257722reads	4	33	40.94	53.88	7.29	3265812	2298	230	5632	5556856	2026-08-26T03:26:03Z	0
denoise_series	4	451013	164.85	257.14	10.06	2129152	5319	700	0	415480	2026-08-26T03:29:40Z	0
classify_series_451013reads	4	35	40.70	57.42	6.84	3267220	1727	256	0	5556856	2026-08-26T03:30:21Z	0
denoise_series	4	902027	308.51	544.92	16.64	2984844	8129	1227	0	827760	2026-08-26T03:36:52Z	0
classify_series_902027reads	4	47	41.32	57.31	6.98	3263248	1737	248	0	5556864	2026-08-26T03:37:34Z	0
denoise_series	4	1804054	622.45	1200.87	27.84	5239040	11390	2621	0	1644448	2026-08-26T03:50:24Z	0
classify_series_1804054reads	4	58	40.72	57.02	6.93	3264508	1673	247	0	5556888	2026-08-26T03:51:04Z	0
denoise_series	4	66816	43.87	45.50	3.14	1194496	830	199	0	62360	2026-08-26T03:51:48Z	0
classify_series_66816reads	4	21	40.36	55.62	6.75	3262140	1655	264	0	5556840	2026-08-26T03:52:29Z	0
denoise_series	4	128861	59.53	68.41	4.10	1506632	1119	270	0	118976	2026-08-26T03:53:28Z	0
classify_series_128861reads	4	26	40.44	56.59	6.84	3264640	1650	244	0	5556848	2026-08-26T03:54:09Z	0
denoise_series	4	257722	99.37	137.21	6.72	1543856	2938	515	0	237208	2026-08-26T03:55:48Z	0
classify_series_257722reads	4	33	40.35	56.12	6.82	3265476	1657	224	0	5556856	2026-08-26T03:56:29Z	0
denoise_series	4	451013	161.85	253.88	10.03	2128780	5203	673	0	415504	2026-08-26T03:59:11Z	0
classify_series_451013reads	4	35	41.40	59.96	6.79	3265676	1771	290	0	5556856	2026-08-26T03:59:52Z	0
denoise_series	4	902027	308.81	544.56	16.36	3023836	8185	1093	0	827808	2026-08-26T04:05:01Z	0
classify_series_902027reads	4	47	40.24	54.89	6.78	3264940	1661	236	0	5556864	2026-08-26T04:05:41Z	0
denoise_series	4	1804054	621.68	1200.89	27.90	5352632	11346	2667	0	1644472	2026-08-26T04:16:03Z	0
classify_series_1804054reads	4	58	41.98	59.53	7.00	3264508	1822	248	0	5556888	2026-08-26T04:16:45Z	0
denoise_series	4	66816	43.56	45.32	2.94	1194148	822	203	0	62368	2026-08-26T04:17:29Z	0
classify_series_66816reads	4	21	40.95	58.10	6.89	3262916	1730	235	0	5556840	2026-08-26T04:18:10Z	0
denoise_series	4	128861	60.00	68.84	4.25	1506880	1170	402	0	118976	2026-08-26T04:19:10Z	0
classify_series_128861reads	4	26	40.56	56.58	6.87	3264620	1707	269	0	5556848	2026-08-26T04:19:51Z	0
denoise_series	4	257722	99.76	137.37	6.85	1543300	3090	474	0	237224	2026-08-26T04:21:30Z	0
classify_series_257722reads	4	33	40.51	55.60	6.78	3264760	1668	284	0	5556856	2026-08-26T04:22:11Z	0
denoise_series	4	451013	161.46	253.75	9.62	2128324	5076	699	0	415496	2026-08-26T04:24:53Z	0
classify_series_451013reads	4	35	40.64	57.47	6.79	3266152	1700	266	0	5556856	2026-08-26T04:25:33Z	0
denoise_series	4	902027	308.41	544.50	16.21	3017972	8122	1287	0	827784	2026-08-26T04:30:42Z	0
classify_series_902027reads	4	47	41.43	57.32	6.72	3262428	1773	254	0	5556864	2026-08-26T04:31:23Z	0
denoise_series	4	1804054	625.22	1207.90	27.73	5246192	11420	3066	0	1644432	2026-08-26T04:41:49Z	0
classify_series_1804054reads	4	58	40.83	56.38	6.79	3264296	1699	276	0	5556888	2026-08-26T04:42:30Z	0
