## Supplementary material for "Naïve Bayes taxonomic classification cost in QIIME 2 is set by the invocation rather than by sequencing depth or community richness at single-sample scale: a measured resource protocol for 16S rRNA pipelines": Data Sheet 7

stage	parameter	value
denoise	t1	56.51641587626539
denoise	input_exponent
denoise	input_exponent_r2	0.0
denoise	input_sizes_seen	2
denoise	input_scaling_valid	False
denoise	serial_fraction	0.8431432648367182
denoise	r2_time	0.9614624398500996
denoise	usl_alpha	0.8177875819236361
denoise	usl_beta	0.0009164082450660378
denoise	r2_usl	0.994131654339055
denoise	usl_optimum_cores	14
denoise	best_model	usl
denoise	mem_intercept	1150741.4786610906
denoise	mem_slope	3.580801146026523
denoise	r2_memory	0.8874322664301402
denoise	memory_model_valid	True
denoise	mem_distinct_read_counts	9
denoise	main_reads	66993
classify	t1	39.75943205568267
classify	input_exponent
classify	input_exponent_r2	0.0
classify	input_sizes_seen	1
classify	input_scaling_valid	False
classify	serial_fraction	0.9999999999999999
classify	r2_time	-1.3322676295501878e-15
classify	usl_alpha	0.9999999999999999
classify	usl_beta	0.005288591472602425
classify	r2_usl	0.8010827287656294
classify	usl_optimum_cores	1
classify	best_model	usl
classify	mem_intercept	3264063.6666666665
classify	mem_slope	0.0
classify	r2_memory	0.0
classify	memory_model_valid	False
classify	mem_distinct_read_counts	1
classify	main_reads	54
classify_asvsweep	t1	37.55000000000194
classify_asvsweep	input_exponent	0.005651737516809105
classify_asvsweep	input_exponent_r2	0.7429595927148931
classify_asvsweep	input_sizes_seen	6
classify_asvsweep	input_scaling_valid	True
classify_asvsweep	serial_fraction	0.9999999999998824
classify_asvsweep	r2_time	-2.8494984150029268e-12
classify_asvsweep	usl_alpha	0.0
classify_asvsweep	usl_beta	0.0
classify_asvsweep	r2_usl	0.0
classify_asvsweep	usl_optimum_cores	1
classify_asvsweep	best_model	amdahl
classify_asvsweep	mem_intercept	3261950.4411585084
classify_asvsweep	mem_slope	58.30862965905761
classify_asvsweep	r2_memory	0.7090783044040028
classify_asvsweep	memory_model_valid	True
classify_asvsweep	mem_distinct_read_counts	6
classify_asvsweep	main_reads	1
denoise_series	t1	87.19087202299403
denoise_series	input_exponent	0.8167265132697441
denoise_series	input_exponent_r2	0.9883424904154823
denoise_series	input_sizes_seen	6
denoise_series	input_scaling_valid	True
denoise_series	serial_fraction	0.3344735748411704
denoise_series	r2_time	0.0
denoise_series	usl_alpha	0.0
denoise_series	usl_beta	0.0
denoise_series	r2_usl	0.0
denoise_series	usl_optimum_cores	1
denoise_series	best_model	amdahl
denoise_series	mem_intercept	1054461.9164423964
denoise_series	mem_slope	2.308456077180071
denoise_series	r2_memory	0.9949313286788398
denoise_series	memory_model_valid	True
denoise_series	mem_distinct_read_counts	6
denoise_series	main_reads	66816
classify_series_66816reads	t1	81.19520911181945
classify_series_66816reads	input_exponent
classify_series_66816reads	input_exponent_r2	0.0
classify_series_66816reads	input_sizes_seen	1
classify_series_66816reads	input_scaling_valid	False
classify_series_66816reads	serial_fraction	0.33392004738227843
classify_series_66816reads	r2_time	0.0
classify_series_66816reads	usl_alpha	0.0
classify_series_66816reads	usl_beta	0.0
classify_series_66816reads	r2_usl	0.0
classify_series_66816reads	usl_optimum_cores	1
classify_series_66816reads	best_model	amdahl
classify_series_66816reads	mem_intercept	3262733.3333333335
classify_series_66816reads	mem_slope	0.0
classify_series_66816reads	r2_memory	0.0
classify_series_66816reads	memory_model_valid	False
classify_series_66816reads	mem_distinct_read_counts	1
classify_series_66816reads	main_reads	21
classify_series_128861reads	t1	85.1675280047008
classify_series_128861reads	input_exponent
classify_series_128861reads	input_exponent_r2	0.0
classify_series_128861reads	input_sizes_seen	1
classify_series_128861reads	input_scaling_valid	False
classify_series_128861reads	serial_fraction	0.3123483296130879
classify_series_128861reads	r2_time	0.0
classify_series_128861reads	usl_alpha	0.0
classify_series_128861reads	usl_beta	0.0
classify_series_128861reads	r2_usl	0.0
classify_series_128861reads	usl_optimum_cores	1
classify_series_128861reads	best_model	amdahl
classify_series_128861reads	mem_intercept	3264180.0
classify_series_128861reads	mem_slope	0.0
classify_series_128861reads	r2_memory	0.0
classify_series_128861reads	memory_model_valid	False
classify_series_128861reads	mem_distinct_read_counts	1
classify_series_128861reads	main_reads	26
classify_series_257722reads	t1	81.80695340237342
classify_series_257722reads	input_exponent
classify_series_257722reads	input_exponent_r2	0.0
classify_series_257722reads	input_sizes_seen	1
classify_series_257722reads	input_scaling_valid	False
classify_series_257722reads	serial_fraction	0.32838710829218914
classify_series_257722reads	r2_time	0.0
classify_series_257722reads	usl_alpha	0.0
classify_series_257722reads	usl_beta	0.0
classify_series_257722reads	r2_usl	0.0
classify_series_257722reads	usl_optimum_cores	1
classify_series_257722reads	best_model	amdahl
classify_series_257722reads	mem_intercept	3265349.3333333335
classify_series_257722reads	mem_slope	0.0
classify_series_257722reads	r2_memory	0.0
classify_series_257722reads	memory_model_valid	False
classify_series_257722reads	mem_distinct_read_counts	1
classify_series_257722reads	main_reads	33
classify_series_451013reads	t1	81.4730606908675
classify_series_451013reads	input_exponent
classify_series_451013reads	input_exponent_r2	0.0
classify_series_451013reads	input_sizes_seen	1
classify_series_451013reads	input_scaling_valid	False
classify_series_451013reads	serial_fraction	0.3362267721590442
classify_series_451013reads	r2_time	0.0
classify_series_451013reads	usl_alpha	0.0
classify_series_451013reads	usl_beta	0.0
classify_series_451013reads	r2_usl	0.0
classify_series_451013reads	usl_optimum_cores	1
classify_series_451013reads	best_model	amdahl
classify_series_451013reads	mem_intercept	3266349.3333333335
classify_series_451013reads	mem_slope	0.0
classify_series_451013reads	r2_memory	0.0
classify_series_451013reads	memory_model_valid	False
classify_series_451013reads	mem_distinct_read_counts	1
classify_series_451013reads	main_reads	35
classify_series_902027reads	t1	82.57044967919914
classify_series_902027reads	input_exponent
classify_series_902027reads	input_exponent_r2	0.0
classify_series_902027reads	input_sizes_seen	1
classify_series_902027reads	input_scaling_valid	False
classify_series_902027reads	serial_fraction	0.32867374589045445
classify_series_902027reads	r2_time	0.0
classify_series_902027reads	usl_alpha	0.0
classify_series_902027reads	usl_beta	0.0
classify_series_902027reads	r2_usl	0.0
classify_series_902027reads	usl_optimum_cores	1
classify_series_902027reads	best_model	amdahl
classify_series_902027reads	mem_intercept	3263538.6666666665
classify_series_902027reads	mem_slope	0.0
classify_series_902027reads	r2_memory	0.0
classify_series_902027reads	memory_model_valid	False
classify_series_902027reads	mem_distinct_read_counts	1
classify_series_902027reads	main_reads	47
classify_series_1804054reads	t1	81.59853449984685
classify_series_1804054reads	input_exponent
classify_series_1804054reads	input_exponent_r2	0.0
classify_series_1804054reads	input_sizes_seen	1
classify_series_1804054reads	input_scaling_valid	False
classify_series_1804054reads	serial_fraction	0.339500101222103
classify_series_1804054reads	r2_time	0.0
classify_series_1804054reads	usl_alpha	0.0
classify_series_1804054reads	usl_beta	0.0
classify_series_1804054reads	r2_usl	0.0
classify_series_1804054reads	usl_optimum_cores	1
classify_series_1804054reads	best_model	amdahl
classify_series_1804054reads	mem_intercept	3264437.3333333335
classify_series_1804054reads	mem_slope	0.0
classify_series_1804054reads	r2_memory	0.0
classify_series_1804054reads	memory_model_valid	False
classify_series_1804054reads	mem_distinct_read_counts	1
classify_series_1804054reads	main_reads	58
