## Supplementary material for "Naïve Bayes taxonomic classification cost in QIIME 2 is set by the invocation rather than by sequencing depth or community richness at single-sample scale: a measured resource protocol for 16S rRNA pipelines": Data Sheet 8

stage	threads	reads	wall_sec	user_sec	sys_sec	peak_rss_kb	ctx_voluntary	ctx_involuntary	fs_inputs	fs_outputs	timestamp	exit_code
denoise_ps_ERR3444606	4	44604	40.35	40.46	2.91	1210616	866	173	0	44208	2026-08-26T04:43:10Z	0
classify_ps_ERR3444606	4	38	41.44	59.11	6.97	3266692	1769	225	0	5556856	2026-08-26T04:43:52Z	0
denoise_ps_ERR3444623	4	62444	42.43	41.27	2.78	1187424	917	217	0	61280	2026-08-26T04:44:34Z	0
classify_ps_ERR3444623	4	5	41.33	50.61	6.42	3261120	1693	222	0	5556824	2026-08-26T04:45:15Z	0
denoise_ps_ERR3444633	4	54938	46.35	54.91	3.19	1287504	987	224	0	54472	2026-08-26T04:46:02Z	0
classify_ps_ERR3444633	4	11	40.82	56.12	6.96	3264952	1733	259	0	5556832	2026-08-26T04:46:43Z	0
denoise_ps_ERR3444605	4	66993	48.99	54.64	3.78	1401312	1124	227	0	67032	2026-08-26T04:47:32Z	0
classify_ps_ERR3444605	4	54	40.70	57.66	6.89	3265740	1743	224	0	5556880	2026-08-26T04:48:13Z	0
denoise_ps_ERR3444642	4	66212	47.73	51.97	3.74	1320528	954	202	64	64416	2026-08-26T04:49:00Z	0
classify_ps_ERR3444642	4	55	40.67	55.84	6.94	3263648	1695	211	0	5556880	2026-08-26T04:49:41Z	0
denoise_ps_ERR3444597	4	70630	54.21	69.76	4.26	1300032	1231	290	0	68832	2026-08-26T04:50:36Z	0
classify_ps_ERR3444597	4	16	41.08	57.13	6.72	3260352	1721	258	0	5556840	2026-08-26T04:51:17Z	0
denoise_ps_ERR3444641	4	82257	75.35	133.07	7.30	1429276	3469	390	0	83608	2026-08-26T04:52:32Z	0
classify_ps_ERR3444641	4	70	40.93	57.39	6.86	3264624	1670	251	0	5556888	2026-08-26T04:53:13Z	0
denoise_ps_ERR3444680	4	62686	58.65	89.43	6.22	1323644	2038	355	0	64272	2026-08-26T04:54:12Z	0
classify_ps_ERR3444680	4	67	41.21	58.49	6.85	3264632	1741	262	0	5556888	2026-08-26T04:54:53Z	0
denoise_ps_ERR3444628	4	1804054	623.33	1206.78	26.44	5235992	11362	3116	0	1642344	2026-08-26T05:05:17Z	0
classify_ps_ERR3444628	4	58	40.34	55.25	7.13	3264568	1669	237	0	5556888	2026-08-26T05:05:57Z	0
denoise_ps_ERR3444606	4	44604	39.70	39.69	3.00	1210848	818	193	0	44208	2026-08-26T05:06:37Z	0
classify_ps_ERR3444606	4	38	41.03	56.46	7.00	3265236	1714	226	0	5556856	2026-08-26T05:07:18Z	0
denoise_ps_ERR3444623	4	62444	42.15	41.04	2.70	1186892	909	216	0	61280	2026-08-26T05:08:00Z	0
classify_ps_ERR3444623	4	5	40.60	50.04	6.39	3263372	1651	211	0	5556824	2026-08-26T05:08:41Z	0
denoise_ps_ERR3444633	4	54938	46.00	54.34	3.34	1271532	962	222	0	54464	2026-08-26T05:09:27Z	0
classify_ps_ERR3444633	4	11	40.53	57.45	6.69	3264312	1693	264	0	5556832	2026-08-26T05:10:08Z	0
denoise_ps_ERR3444605	4	66993	48.91	54.49	3.97	1401228	1140	237	0	67032	2026-08-26T05:10:57Z	0
classify_ps_ERR3444605	4	54	40.90	57.40	6.68	3263792	1717	241	0	5556880	2026-08-26T05:11:38Z	0
denoise_ps_ERR3444642	4	66212	47.41	51.70	3.65	1320048	922	224	0	64424	2026-08-26T05:12:25Z	0
classify_ps_ERR3444642	4	55	40.77	57.02	6.88	3263296	1659	247	0	5556880	2026-08-26T05:13:06Z	0
denoise_ps_ERR3444597	4	70630	53.87	69.77	3.84	1299428	1231	256	0	68840	2026-08-26T05:14:00Z	0
classify_ps_ERR3444597	4	16	40.71	56.17	7.13	3259464	1685	293	0	5556840	2026-08-26T05:14:41Z	0
denoise_ps_ERR3444641	4	82257	74.96	132.63	7.28	1430280	2939	325	0	83616	2026-08-26T05:15:56Z	0
classify_ps_ERR3444641	4	70	41.09	57.93	7.30	3264464	1719	268	0	5556888	2026-08-26T05:16:37Z	0
denoise_ps_ERR3444680	4	62686	58.17	89.01	5.86	1322956	1882	258	0	64264	2026-08-26T05:17:35Z	0
classify_ps_ERR3444680	4	67	40.62	56.78	6.87	3263928	1660	247	0	5556888	2026-08-26T05:18:16Z	0
denoise_ps_ERR3444628	4	1804054	622.63	1201.97	27.12	5235056	11374	2708	0	1642376	2026-08-26T05:28:39Z	0
classify_ps_ERR3444628	4	58	41.19	57.95	6.94	3264820	1721	282	0	5556888	2026-08-26T05:29:20Z	0
denoise_ps_ERR3444606	4	44604	40.00	40.15	2.86	1210572	825	198	0	44200	2026-08-26T05:30:00Z	0
classify_ps_ERR3444606	4	38	41.17	56.94	6.86	3264956	1714	263	0	5556856	2026-08-26T05:30:41Z	0
denoise_ps_ERR3444623	4	62444	42.18	41.16	2.60	1200128	909	241	0	61280	2026-08-26T05:31:23Z	0
classify_ps_ERR3444623	4	5	40.49	49.35	6.55	3261292	1653	212	0	5556824	2026-08-26T05:32:04Z	0
denoise_ps_ERR3444633	4	54938	46.54	55.00	3.34	1278156	975	224	0	54472	2026-08-26T05:32:51Z	0
classify_ps_ERR3444633	4	11	40.91	57.05	7.00	3262768	1745	260	0	5556832	2026-08-26T05:33:32Z	0
denoise_ps_ERR3444605	4	66993	49.24	54.85	3.86	1400832	1169	249	0	67032	2026-08-26T05:34:21Z	0
classify_ps_ERR3444605	4	54	41.48	58.18	6.94	3263712	1816	262	0	5556880	2026-08-26T05:35:03Z	0
denoise_ps_ERR3444642	4	66212	47.45	51.69	3.73	1319716	967	247	0	64416	2026-08-26T05:35:50Z	0
classify_ps_ERR3444642	4	55	41.25	56.85	6.86	3262988	1755	234	0	5556880	2026-08-26T05:36:31Z	0
denoise_ps_ERR3444597	4	70630	54.08	69.99	3.87	1299472	1262	238	0	68840	2026-08-26T05:37:26Z	0
classify_ps_ERR3444597	4	16	41.60	60.03	7.01	3260716	1803	267	0	5556840	2026-08-26T05:38:07Z	0
denoise_ps_ERR3444641	4	82257	75.34	133.69	7.25	1429584	3112	396	0	83616	2026-08-26T05:39:23Z	0
classify_ps_ERR3444641	4	70	40.36	55.11	6.85	3264480	1631	238	0	5556888	2026-08-26T05:40:03Z	0
denoise_ps_ERR3444680	4	62686	58.27	89.21	6.04	1323404	1877	298	0	64272	2026-08-26T05:41:02Z	0
classify_ps_ERR3444680	4	67	41.17	58.83	6.97	3265448	1738	245	0	5556888	2026-08-26T05:41:43Z	0
denoise_ps_ERR3444628	4	1804054	622.71	1203.23	27.90	5287292	11385	2765	0	1642400	2026-08-26T05:52:06Z	0
classify_ps_ERR3444628	4	58	41.12	58.12	7.05	3263916	1734	256	0	5556888	2026-08-26T05:52:47Z	0
