## Supplementary material for "Naïve Bayes taxonomic classification cost in QIIME 2 is set by the invocation rather than by sequencing depth or community richness at single-sample scale: a measured resource protocol for 16S rRNA pipelines": Data Sheet 12

stage	threads	reads	wall_sec	user_sec	sys_sec	peak_rss_kb	ctx_voluntary	ctx_involuntary	fs_inputs	fs_outputs	timestamp	exit_code
classify_querysweep	1	1	36.54	31.71	4.74	3258404	651	186	0	5556504	2026-08-26T11:07:54Z	0
classify_querysweep	1	10	36.44	31.71	4.64	3264440	649	173	0	5556504	2026-08-26T11:08:49Z	0
classify_querysweep	1	50	36.75	32.17	4.49	3265736	632	158	0	5556544	2026-08-26T11:09:43Z	0
classify_querysweep	1	100	36.94	32.06	4.79	3269016	651	201	0	5556584	2026-08-26T11:10:38Z	0
classify_querysweep	1	218	37.08	32.24	4.75	3277748	660	188	0	5556664	2026-08-26T11:11:33Z	0
classify_querysweep	1	500	37.90	32.86	4.95	3303420	663	169	0	5556888	2026-08-26T11:12:28Z	0
classify_querysweep	1	1000	39.18	34.18	4.88	3348496	660	178	0	5557272	2026-08-26T11:13:25Z	0
classify_querysweep	1	2000	41.55	36.02	5.40	3608376	676	188	0	5558040	2026-08-26T11:14:25Z	0
classify_querysweep	1	5000	48.93	43.06	5.78	5184464	698	282	0	5560360	2026-08-26T11:15:32Z	0
classify_querysweep	1	10000	60.73	53.75	6.90	7795864	774	288	0	5564216	2026-08-26T11:16:50Z	0
classify_querysweep	8	1	38.98	34.71	5.97	3258764	1447	201	0	5556512	2026-08-26T11:17:29Z	0
classify_querysweep	8	10	41.36	66.67	7.50	3263796	1838	395	0	5556544	2026-08-26T11:18:11Z	0
classify_querysweep	8	50	41.42	89.51	9.21	3263496	1935	334	0	5556608	2026-08-26T11:18:52Z	0
classify_querysweep	8	100	42.74	96.88	9.44	3268720	2106	365	0	5556648	2026-08-26T11:19:35Z	0
classify_querysweep	8	218	42.19	92.25	8.84	3267724	1982	335	0	5556728	2026-08-26T11:20:17Z	0
classify_querysweep	8	500	42.40	93.00	9.23	3269752	2005	303	0	5556952	2026-08-26T11:21:00Z	0
classify_querysweep	8	1000	43.00	99.04	9.43	3267904	2094	379	0	5557336	2026-08-26T11:21:43Z	0
classify_querysweep	8	2000	43.51	103.84	9.49	3267288	2110	359	0	5558104	2026-08-26T11:22:27Z	0
classify_querysweep	8	5000	44.48	112.37	10.22	3267784	2280	377	0	5560424	2026-08-26T11:23:11Z	0
classify_querysweep	8	10000	46.34	120.32	11.74	3269400	2498	417	0	5564280	2026-08-26T11:23:57Z	0
classify_querysweep	1	1	36.53	31.50	4.94	3258264	647	153	0	5556504	2026-08-26T11:24:34Z	0
classify_querysweep	1	10	36.53	31.70	4.74	3263252	637	168	0	5556504	2026-08-26T11:25:11Z	0
classify_querysweep	1	50	36.74	31.99	4.66	3262992	670	166	0	5556544	2026-08-26T11:25:47Z	0
classify_querysweep	1	100	36.99	32.19	4.70	3268264	660	153	0	5556584	2026-08-26T11:26:25Z	0
classify_querysweep	1	218	37.34	32.56	4.69	3276940	652	163	0	5556664	2026-08-26T11:27:02Z	0
classify_querysweep	1	500	38.04	33.15	4.80	3305048	652	201	0	5556888	2026-08-26T11:27:40Z	0
classify_querysweep	1	1000	39.17	34.13	4.92	3347456	645	179	0	5557272	2026-08-26T11:28:19Z	0
classify_querysweep	1	2000	41.63	36.31	5.22	3610300	675	202	0	5558040	2026-08-26T11:29:01Z	0
classify_querysweep	1	5000	49.04	42.81	6.12	5183676	713	242	0	5560360	2026-08-26T11:29:50Z	0
classify_querysweep	1	10000	60.35	53.51	6.75	7796548	772	324	0	5564216	2026-08-26T11:30:50Z	0
classify_querysweep	8	1	39.00	34.78	5.90	3259076	1454	275	0	5556512	2026-08-26T11:31:30Z	0
classify_querysweep	8	10	40.87	65.10	7.27	3263864	1794	259	0	5556544	2026-08-26T11:32:10Z	0
classify_querysweep	8	50	42.48	90.70	8.76	3262444	2002	349	0	5556608	2026-08-26T11:32:53Z	0
classify_querysweep	8	100	42.73	94.61	8.96	3267816	2039	330	0	5556648	2026-08-26T11:33:36Z	0
classify_querysweep	8	218	42.24	93.84	9.26	3268020	2005	361	0	5556728	2026-08-26T11:34:18Z	0
classify_querysweep	8	500	42.51	94.55	9.29	3269688	2004	322	0	5556952	2026-08-26T11:35:01Z	0
classify_querysweep	8	1000	42.20	93.68	9.55	3268696	2015	415	0	5557336	2026-08-26T11:35:43Z	0
classify_querysweep	8	2000	43.70	105.03	9.58	3268228	2134	370	0	5558104	2026-08-26T11:36:27Z	0
classify_querysweep	8	5000	44.42	109.48	10.23	3268164	2277	429	0	5560424	2026-08-26T11:37:11Z	0
classify_querysweep	8	10000	46.17	119.73	11.50	3269412	2500	407	0	5564280	2026-08-26T11:37:57Z	0
classify_querysweep	1	1	36.39	31.68	4.62	3259120	650	180	0	5556504	2026-08-26T11:38:34Z	0
classify_querysweep	1	10	36.44	31.71	4.63	3264376	656	161	0	5556504	2026-08-26T11:39:10Z	0
classify_querysweep	1	50	36.81	31.88	4.80	3263216	652	196	0	5556544	2026-08-26T11:39:47Z	0
classify_querysweep	1	100	37.59	32.64	4.83	3268704	617	196	0	5556584	2026-08-26T11:40:25Z	0
classify_querysweep	1	218	37.30	32.51	4.70	3279172	653	217	0	5556664	2026-08-26T11:41:02Z	0
classify_querysweep	1	500	38.10	33.23	4.75	3305580	650	177	0	5556888	2026-08-26T11:41:40Z	0
classify_querysweep	1	1000	39.21	34.12	4.99	3348340	676	237	0	5557272	2026-08-26T11:42:20Z	0
classify_querysweep	1	2000	41.76	36.49	5.17	3609836	668	211	0	5558040	2026-08-26T11:43:02Z	0
classify_querysweep	1	5000	49.19	43.34	5.76	5184136	689	251	0	5560360	2026-08-26T11:43:51Z	0
classify_querysweep	1	10000	60.78	53.58	7.09	7795304	764	338	0	5564216	2026-08-26T11:44:52Z	0
classify_querysweep	8	1	39.11	34.99	5.83	3258952	1448	432	0	5556512	2026-08-26T11:45:31Z	0
classify_querysweep	8	10	40.59	63.11	7.56	3264044	1764	273	0	5556544	2026-08-26T11:46:12Z	0
classify_querysweep	8	50	42.25	93.74	8.99	3263192	2040	373	0	5556608	2026-08-26T11:46:54Z	0
classify_querysweep	8	100	42.43	93.47	9.30	3268572	2008	340	0	5556648	2026-08-26T11:47:36Z	0
classify_querysweep	8	218	42.14	91.30	9.19	3268148	1964	356	0	5556728	2026-08-26T11:48:19Z	0
classify_querysweep	8	500	42.31	94.52	9.13	3269684	2003	335	0	5556952	2026-08-26T11:49:01Z	0
classify_querysweep	8	1000	43.03	96.79	9.62	3268456	2101	376	0	5557336	2026-08-26T11:49:44Z	0
classify_querysweep	8	2000	43.13	98.48	9.86	3269152	2064	378	0	5558104	2026-08-26T11:50:27Z	0
classify_querysweep	8	5000	44.12	106.76	10.29	3268564	2207	377	0	5560424	2026-08-26T11:51:11Z	0
classify_querysweep	8	10000	46.68	123.99	11.52	3269468	2553	544	0	5564280	2026-08-26T11:51:58Z	0
classify_querysweep	1	15000	71.56	63.39	8.16	10376168	832	344	0	5568064	2026-10-15T09:34:40Z	0
classify_querysweep	1	20000	83.98	74.88	9.09	13018296	868	536	0	5571928	2026-10-15T09:36:22Z	0
classify_querysweep	1	30000	112.38	100.94	11.42	13017540	1049	477	0	5579632	2026-10-15T09:38:33Z	0
classify_querysweep	1	45000	149.78	135.24	14.52	13034812	1339	634	0	5591208	2026-10-15T09:41:22Z	0
classify_querysweep	1	60000	186.07	168.21	17.84	13041628	1559	892	0	5602784	2026-10-15T09:44:47Z	0
classify_querysweep	8	15000	48.73	137.38	13.37	3261372	2809	457	584	5568128	2026-10-15T09:45:35Z	0
classify_querysweep	8	20000	50.20	147.04	14.08	3259788	3009	476	0	5571992	2026-10-15T09:46:26Z	0
classify_querysweep	8	30000	54.52	177.92	16.09	3260644	3611	550	0	5579696	2026-10-15T09:47:20Z	0
classify_querysweep	8	45000	61.07	219.98	19.62	3818716	4383	607	0	5591272	2026-10-15T09:48:21Z	0
classify_querysweep	8	60000	66.34	253.48	23.20	4792788	5059	749	0	5602856	2026-10-15T09:49:28Z	0
classify_querysweep	1	15000	71.83	63.74	8.07	10376328	833	301	0	5568064	2026-10-15T09:50:40Z	0
classify_querysweep	1	20000	82.75	73.60	9.13	13018092	918	349	0	5571928	2026-10-15T09:52:02Z	0
classify_querysweep	1	30000	111.43	100.24	11.17	13017832	1019	563	0	5579632	2026-10-15T09:53:54Z	0
classify_querysweep	1	45000	150.53	135.66	14.85	13035800	1322	629	0	5591208	2026-10-15T09:56:24Z	0
classify_querysweep	1	60000	186.81	168.37	18.43	13041840	1555	754	0	5602784	2026-10-15T09:59:31Z	0
classify_querysweep	8	15000	48.55	134.77	13.11	3258448	2769	459	0	5568128	2026-10-15T10:00:20Z	0
classify_querysweep	8	20000	50.83	151.16	13.83	3260236	3079	477	0	5571992	2026-10-15T10:01:11Z	0
classify_querysweep	8	30000	54.76	176.17	16.18	3259196	3572	506	0	5579696	2026-10-15T10:02:06Z	0
classify_querysweep	8	45000	60.40	217.21	19.41	3818672	4327	629	0	5591272	2026-10-15T10:03:06Z	0
classify_querysweep	8	60000	65.88	251.38	23.24	4792648	5108	933	0	5602848	2026-10-15T10:04:12Z	0
classify_querysweep	1	15000	72.20	64.23	7.95	10377632	850	483	0	5568064	2026-10-15T10:05:24Z	0
classify_querysweep	1	20000	84.99	75.88	9.09	13018824	859	391	0	5571928	2026-10-15T10:06:49Z	0
classify_querysweep	1	30000	113.77	102.17	11.58	13017776	1064	551	0	5579632	2026-10-15T10:08:43Z	0
classify_querysweep	1	45000	150.44	135.54	14.89	13035324	1285	669	0	5591208	2026-10-15T10:11:14Z	0
classify_querysweep	1	60000	184.37	166.62	17.73	13041628	1562	827	0	5602784	2026-10-15T10:14:18Z	0
classify_querysweep	8	15000	49.15	140.79	12.99	3260272	2892	441	0	5568128	2026-10-15T10:15:07Z	0
classify_querysweep	8	20000	50.70	151.07	13.80	3259752	3055	486	0	5571992	2026-10-15T10:15:58Z	0
classify_querysweep	8	30000	54.53	176.16	16.32	3260384	3586	509	0	5579696	2026-10-15T10:16:53Z	0
classify_querysweep	8	45000	60.81	217.43	19.73	3818560	4320	586	0	5591272	2026-10-15T10:17:54Z	0
classify_querysweep	8	60000	65.85	251.92	22.85	4792952	5059	671	0	5602848	2026-10-15T10:18:59Z	0
