## Supplementary material for "Naïve Bayes taxonomic classification cost in QIIME 2 is set by the invocation rather than by sequencing depth or community richness at single-sample scale: a measured resource protocol for 16S rRNA pipelines": Data Sheet 9

stage	threads	reads	wall_sec	user_sec	sys_sec	peak_rss_kb	ctx_voluntary	ctx_involuntary	fs_inputs	fs_outputs	timestamp	exit_code
denoise	1	66993	56.67	54.05	2.52	1371988	827	260	0	67024	2026-08-25T09:05:20Z	0
denoise	2	66993	51.22	53.57	3.13	1399396	918	226	0	67016	2026-08-25T09:06:12Z	0
denoise	4	66993	48.77	54.47	3.80	1400708	1154	254	0	67016	2026-08-25T09:07:00Z	0
denoise	8	66993	47.65	56.70	5.25	1403816	1964	257	0	67016	2026-08-25T09:07:48Z	0
denoise	16	66993	47.50	65.85	9.85	1412684	4631	284	0	67016	2026-08-25T09:08:36Z	0
denoise	20	66993	47.98	68.87	13.19	1414700	6466	311	0	67016	2026-08-25T09:09:24Z	0
denoise	32	66993	47.78	87.17	19.87	1426992	13455	2047	0	67016	2026-08-25T09:10:12Z	0
denoise	40	66993	48.54	102.77	29.19	1429800	27206	1539	0	67016	2026-08-25T09:11:00Z	0
denoise	1	66993	56.57	53.74	2.75	1371980	843	277	0	67024	2026-08-25T09:11:57Z	0
denoise	2	66993	51.00	53.49	3.02	1399464	915	249	0	67024	2026-08-25T09:12:48Z	0
denoise	4	66993	48.83	54.50	3.83	1401088	1113	367	0	67016	2026-08-25T09:13:37Z	0
denoise	8	66993	47.78	56.27	5.76	1403012	1710	420	0	67016	2026-08-25T09:14:25Z	0
denoise	16	66993	48.21	66.67	10.33	1411576	4990	437	0	67016	2026-08-25T09:15:13Z	0
denoise	20	66993	47.74	69.13	12.59	1416600	6385	282	0	67016	2026-08-25T09:16:01Z	0
denoise	32	66993	48.11	85.55	22.63	1426688	13758	394	0	67016	2026-08-25T09:16:49Z	0
denoise	40	66993	48.26	100.80	30.06	1430064	26048	2595	0	67016	2026-08-25T09:17:37Z	0
denoise	1	66993	56.60	53.91	2.61	1371900	837	258	0	67024	2026-08-25T09:18:34Z	0
denoise	2	66993	51.48	53.94	3.06	1399752	921	234	0	67024	2026-08-25T09:19:25Z	0
denoise	4	66993	49.09	54.73	3.92	1401236	1137	251	0	67016	2026-08-25T09:20:15Z	0
denoise	8	66993	48.00	56.85	5.44	1403204	1961	266	0	67016	2026-08-25T09:21:03Z	0
denoise	16	66993	47.93	66.15	10.10	1412588	4826	341	0	67016	2026-08-25T09:21:51Z	0
denoise	20	66993	47.83	69.33	12.43	1418944	7615	356	0	67016	2026-08-25T09:22:39Z	0
denoise	32	66993	48.01	86.21	21.71	1427268	14086	376	0	67016	2026-08-25T09:23:27Z	0
denoise	40	66993	48.70	100.51	31.30	1430824	27000	426	0	67016	2026-08-25T09:24:15Z	0
classify	1	54	36.76	31.94	4.70	3263540	645	200	0	5556848	2026-08-25T14:35:10Z	0
classify	2	54	39.79	40.93	6.01	3263400	1509	274	0	5556864	2026-08-25T14:35:49Z	0
classify	4	54	41.22	56.94	6.87	3263248	1761	274	0	5556880	2026-08-25T14:36:31Z	0
classify	8	54	43.90	100.51	8.94	3263860	2217	364	0	5556912	2026-08-25T14:37:15Z	0
classify	16	54	43.20	165.03	13.47	3263916	2427	567	0	5556960	2026-08-25T14:37:58Z	0
classify	20	54	44.16	213.90	17.61	3264696	2712	660	0	5556992	2026-08-25T14:38:42Z	0
classify	32	54	46.80	343.07	30.04	3265248	3436	1039	0	5557064	2026-08-25T14:39:29Z	0
classify	40	54	47.16	352.94	30.03	3264096	3437	1134	0	5557064	2026-08-25T14:40:16Z	0
classify	1	54	36.62	31.74	4.76	3264760	640	193	0	5556848	2026-08-25T14:40:53Z	0
classify	2	54	41.98	44.96	6.00	3264388	1733	246	0	5556864	2026-08-25T14:41:35Z	0
classify	4	54	41.14	58.14	7.05	3265136	1758	248	0	5556880	2026-08-25T14:42:16Z	0
classify	8	54	41.80	90.77	9.24	3264980	1996	396	0	5556912	2026-08-25T14:42:58Z	0
classify	16	54	42.68	155.32	13.84	3264144	2325	547	0	5556960	2026-08-25T14:43:41Z	0
classify	20	54	44.25	214.03	17.34	3264712	2683	729	0	5556992	2026-08-25T14:44:25Z	0
classify	32	54	46.82	347.04	30.46	3263484	3349	1047	0	5557064	2026-08-25T14:45:12Z	0
classify	40	54	47.08	360.40	29.87	3263012	3550	1111	0	5557064	2026-08-25T14:45:59Z	0
classify	1	54	36.67	31.74	4.84	3263908	668	244	0	5556848	2026-08-25T14:46:36Z	0
classify	2	54	41.05	43.39	6.12	3263340	1657	212	0	5556864	2026-08-25T14:47:17Z	0
classify	4	54	40.74	56.55	7.44	3264012	1728	246	0	5556880	2026-08-25T14:47:58Z	0
classify	8	54	42.02	93.38	8.81	3264260	2035	358	0	5556912	2026-08-25T14:48:40Z	0
classify	16	54	43.45	162.76	13.73	3264392	2414	532	0	5556960	2026-08-25T14:49:23Z	0
classify	20	54	43.99	207.94	17.14	3263404	2658	663	0	5556992	2026-08-25T14:50:08Z	0
classify	32	54	46.98	352.85	29.12	3263848	3437	1059	0	5557064	2026-08-25T14:50:55Z	0
classify	40	54	46.51	348.68	29.15	3263744	3415	1111	0	5557064	2026-08-25T14:51:41Z	0
