## Supplementary material for "Naïve Bayes taxonomic classification cost in QIIME 2 is set by the invocation rather than by sequencing depth or community richness at single-sample scale: a measured resource protocol for 16S rRNA pipelines": Data Sheet 10

threads	n_assignments	assignments_sha256
1	54	11b2812c3bf617c7d460737bd850a0609ec09ed63b2111cd8a0c427895ce78f3
4	54	11b2812c3bf617c7d460737bd850a0609ec09ed63b2111cd8a0c427895ce78f3
40	54	11b2812c3bf617c7d460737bd850a0609ec09ed63b2111cd8a0c427895ce78f3
