## Supplementary material for "Naïve Bayes taxonomic classification cost in QIIME 2 is set by the invocation rather than by sequencing depth or community richness at single-sample scale: a measured resource protocol for 16S rRNA pipelines": Data Sheet 11

stage	threads	reads	wall_sec	user_sec	sys_sec	peak_rss_kb	ctx_voluntary	ctx_involuntary	fs_inputs	fs_outputs	timestamp	exit_code
denoise	1	1674	26.92	25.13	1.71	1185364	681	120	0	3736	2026-08-25T15:17:37Z	0
denoise	2	3348	27.86	26.03	1.90	1187492	688	150	0	5384	2026-08-25T15:18:23Z	0
denoise	4	6696	29.09	27.80	2.02	1186716	766	115	0	8584	2026-08-25T15:19:10Z	0
denoise	8	13392	30.95	31.07	2.63	1188024	870	165	0	15024	2026-08-25T15:19:59Z	0
denoise	16	26784	35.77	41.68	5.87	1209828	1311	241	0	27976	2026-08-25T15:20:55Z	0
denoise	20	33480	38.03	49.02	8.83	1216012	3028	231	0	34488	2026-08-25T15:21:53Z	0
denoise	32	53568	43.94	75.63	22.60	1321244	13557	318	0	53752	2026-08-25T15:22:58Z	0
denoise	40	66960	47.98	99.49	31.17	1309052	26207	424	0	67032	2026-08-25T15:24:09Z	0
denoise	1	1674	26.95	25.13	1.71	1185744	670	145	0	3736	2026-08-25T15:24:36Z	0
denoise	2	3348	27.95	26.17	1.92	1186452	690	161	0	5384	2026-08-25T15:25:04Z	0
denoise	4	6696	29.01	27.82	2.02	1187656	737	139	0	8592	2026-08-25T15:25:33Z	0
denoise	8	13392	31.00	30.97	2.76	1189116	828	166	0	15016	2026-08-25T15:26:04Z	0
denoise	16	26784	36.12	42.39	5.97	1209612	1460	232	0	27976	2026-08-25T15:26:41Z	0
denoise	20	33480	38.11	49.28	8.53	1216220	2965	269	0	34496	2026-08-25T15:27:19Z	0
denoise	32	53568	44.39	74.78	23.67	1331276	14464	326	0	53744	2026-08-25T15:28:03Z	0
denoise	40	66960	48.13	100.70	30.36	1308464	25635	6219	0	67032	2026-08-25T15:28:51Z	0
denoise	1	1674	26.87	24.94	1.84	1183824	675	138	0	3736	2026-08-25T15:29:18Z	0
denoise	2	3348	27.96	26.21	1.91	1186792	711	151	0	5384	2026-08-25T15:29:46Z	0
denoise	4	6696	29.12	27.85	2.08	1186572	750	128	0	8584	2026-08-25T15:30:16Z	0
denoise	8	13392	30.93	31.09	2.50	1187092	820	161	0	15024	2026-08-25T15:30:47Z	0
denoise	16	26784	35.70	41.75	5.98	1209372	1420	196	0	27968	2026-08-25T15:31:22Z	0
denoise	20	33480	37.93	48.88	8.32	1216148	2923	215	0	34496	2026-08-25T15:32:00Z	0
denoise	32	53568	44.43	80.73	22.79	1322572	18635	340	0	53752	2026-08-25T15:32:45Z	0
denoise	40	66960	48.10	100.09	30.72	1307884	25919	462	0	67048	2026-08-25T15:33:33Z	0
